# VISTA Uncovers Missing Gene Expression and Spatial-induced Information for Spatial Transcriptomic Data Analysis

**DOI:** 10.1101/2024.08.26.609718

**Authors:** Tianyu Liu, Yingxin Lin, Xiao Luo, Yizhou Sun, Hongyu Zhao

## Abstract

Characterizing cell activities within a spatially resolved context is essential to enhance our understanding of spatially-induced cellular states and features. While single-cell RNA-seq (scRNA-seq) offers comprehensive profiling of cells within a tissue, it fails to capture spatial context. Conversely, subcellular spatial transcriptomics (SST) technologies provide high-resolution spatial profiles of gene expression, yet their utility is constrained by the limited number of genes they can simultaneously profile. To address this limitation, we introduce VISTA, a novel approach designed to predict the expression levels of unobserved genes specifically tailored for SST data. VISTA jointly models scRNA-seq data and SST data based on variational inference and geometric deep learning, and incorporates uncertainty quantification. Using four SST datasets, we demonstrate VISTA’s superior performance in imputation and in analyzing large-scale SST datasets with satisfactory time efficiency and memory consumption. The imputation of VISTA enables a multitude of downstream applications, including the detection of new spatially variable genes, the discovery of novel ligand-receptor interactions, the inference of spatial RNA velocity, the generation for spatial transcriptomics with in-silico perturbation, and an improved decomposition of spatial and intrinsic variations.
