## Appendix, Supplementary figures, Supplementary file 1 for "VISTA Uncovers Missing Gene Expression and Spatial-induced Information for Spatial Transcriptomic Data Analysis": Supplementary File 1 (dataset).xlsx

### Sheet: Dataset information
osmFISH-brain
	# of cells	# of genes	# of cell types	download
scRNA-seq	3005	19972	6	https://docs.scvi-tools.org/en/0.20.3/tutorials/notebooks/gimvi_tutorial.html
spatial	4530	33	6	https://docs.scvi-tools.org/en/0.20.3/tutorials/notebooks/gimvi_tutorial.html
Xenium-breast
	# of cells	# of genes	# of cell types	download
scRNA-seq	30365	18082	17	https://www.embopress.org/doi/full/10.15252/msb.20199389
spatial	160254	313	18	https://www.embopress.org/doi/full/10.15252/msb.20199389
Xenium-brain
	# of cells	# of genes	# of cell types	download
scRNA-seq	73347	45768	59	https://www.biorxiv.org/content/10.1101/2023.02.13.528102v1.abstract
spatial	160996	248	51	https://www.biorxiv.org/content/10.1101/2023.02.13.528102v1.abstract
seqFISH-embryo
	# of cells	# of genes	# of cell types	download
scRNA-seq	32844	29452	33	https://zenodo.org/records/7556184
spatial	57536	351	24	https://zenodo.org/records/7556184
HybISS
	# of cells	# of genes	# of cell types	download
scRNA-seq	40733	16907	19	https://zenodo.org/records/7556184
spatial	4628	119	19	https://zenodo.org/records/7556184
AD/HC spatial data
	# of cells	# of genes	# of cell types	download	comments
AD scRNA-seq 7m	21444	18838	7	https://bmbls.bmi.osumc.edu/scread/downloads	id: AD00304
AD spatial 8m	8186	2766	13	https://singlecell.broadinstitute.org/single_cell/study/SCP1375/integrative-in-situ-mapping-of-single-cell-transcriptional-states-and-tissue-histopathology-in-an-alzheimer-disease-model#study-download	rep1
HC spatial 8m	8506	2766	13	https://singlecell.broadinstitute.org/single_cell/study/SCP1375/integrative-in-situ-mapping-of-single-cell-transcriptional-states-and-tissue-histopathology-in-an-alzheimer-disease-model#study-download	rep1
AD spatial 8m	8202	2766	13	https://singlecell.broadinstitute.org/single_cell/study/SCP1375/integrative-in-situ-mapping-of-single-cell-transcriptional-states-and-tissue-histopathology-in-an-alzheimer-disease-model#study-download	rep2
HC spatial 8m	9803	2766	13	https://singlecell.broadinstitute.org/single_cell/study/SCP1375/integrative-in-situ-mapping-of-single-cell-transcriptional-states-and-tissue-histopathology-in-an-alzheimer-disease-model#study-download	rep2
AD scRNA-seq 15m	16125	17188	7	https://bmbls.bmi.osumc.edu/scread/downloads	id: AD00307, AD00308, AD00309
AD spatial 13m	10372	2766	13	https://singlecell.broadinstitute.org/single_cell/study/SCP1375/integrative-in-situ-mapping-of-single-cell-transcriptional-states-and-tissue-histopathology-in-an-alzheimer-disease-model#study-download	rep1
HC spatial 13m	8034	2766	13	https://singlecell.broadinstitute.org/single_cell/study/SCP1375/integrative-in-situ-mapping-of-single-cell-transcriptional-states-and-tissue-histopathology-in-an-alzheimer-disease-model#study-download	rep1
AD spatial 13m	9634	2766	13	https://singlecell.broadinstitute.org/single_cell/study/SCP1375/integrative-in-situ-mapping-of-single-cell-transcriptional-states-and-tissue-histopathology-in-an-alzheimer-disease-model#study-download	rep2
HC spatial 13m	9428	2766	13	https://singlecell.broadinstitute.org/single_cell/study/SCP1375/integrative-in-situ-mapping-of-single-cell-transcriptional-states-and-tissue-histopathology-in-an-alzheimer-disease-model#study-download	rep2
lung cancer
	# of cells	# of genes	# of cell types	download
scRNA-seq	208506	29634	10	https://www.ncbi.nlm.nih.gov/geo/query/acc.cgi?acc=GSE131907
spatial	836739	530	10	https://info.vizgen.com/ffpe-showcase
Perturb-seq
	# of cells	# of genes	# of cell types	download
scRNA-seq	737280	27998	-	https://www.ncbi.nlm.nih.gov/geo/query/acc.cgi?acc=GSE157977
spatial	4530	33	6	https://docs.scvi-tools.org/en/0.20.3/tutorials/notebooks/gimvi_tutorial.html
